# Genomic diversity and novel genome-wide association with fruit morphology in Capsicum, from 746k polymorphic sites

**DOI:** 10.1101/487165

**Authors:** Vincenza Colonna, Nunzio D’Agostino, Erik Garrison, Jonas Meisner, Anders Albrechtsen, Angelo Facchiano, Teodoro Cardi, Pasquale Tripodi

## Abstract

**Background:** *Capsicum* is one of the major vegetable crops grown world-wide. Current subdivision in clades and species is based on morphological traits and coarse sets of genetic markers. Fruits broad variability has been driven by breeding programs and has been mainly studied by linkage analysis.

**Results:** We discovered 746k variable sites by sequencing 1.8% of the genome in a collection of 373 accessions belonging to 11 *Capsicum* species from 51 countries. We describe genomic variation at population-level, confirm major subdivision in clades and species, and show that the known subdivision of *C. annuum* in two groups separates large and bulky fruits form small ones. In *C. annuum,* we identify four novel loci associated with phenotypes determining the fruit shape, including a non-synonymous mutation in the gene *Longifolia 1-like* (CA03g16080).

**Conclusions:** Our collection covers all the economically important species of *Capsicum* widely used in breeding programs, and represent the widest and largest study so far in terms of the number of species and genetic variants analyzed. We identified a large set of markers that can be used for population genetic studies and genetic association analyses. Our results foster fine genetic association studies and foresee genomic variability at population-level.
