## Supplementary material for "Genomic diversity and novel genome-wide association with fruit morphology in Capsicum, from 746k polymorphic sites"

### Sheet: Supplementary Table 1
Supplementary Table 1. Quantitative traits loci (QTL) identified in Capsicum spp. related to fruit size and shape
Mapping population	Type of population	N° of individuals	Experiment	Location(s)/Year	Phenotipic analysis for fruit traits	Type and number of markers	QTLs (cM pos)	Reference
C. annuum 'Maor' x C. annuum 'Perennial'	F2:F3; BC2S2	F2:F3 (na); BC2S2 (248)	2 Years (2001-2002)	2	manual (ruler)	RFLP on ch 3 (<20)	fs 3.1 (TG248, TG558, TG130, TG66, TG22A, TG517)	Ben Chaim et al., 2003 (Genome)
Capsicum annuum 'Maor' X C. frutescens 'BG 2816'	BC2	248	2 (2001-2002)	1	manual (ruler)	RFLP	several QTLs	Rao et al 2003 (TAG)
C. annuum X C. chinense 'PI 152225'	F2 and BC pop	na	2 Years (2002-2003)	1	manual (ruler)	RFLP	Fruit shape: ch2-fs2.1 (TG583), ch4-fs4.1 (T819-TG208), fs4.2 ( TG500-TG22)	Zygier et al., 2005 (TAG)
Capsicum annuum ‘Yolo wonder’ X C. annuum ‘CM334’	F6 RIL	~290	1 year	1	manual (ruler)	250 microsatellites	Fruit diameter (Ch 2, 3, 4,8, 10, 11, 12) Fruit shape (ch 2,3,4,10,11	Barchi et al., 2009 (TAG)
C. annuum NIL Line 5226 X C. chinense 'PI 159234'	BC4F2 and F2	BC4F2 (na); F2 (182)	2 Years (2007-2009)	1	manual (ruler)	200 AFLP, RFLP, and COSII	fs1.1 (TG19); fs3.1; fs10.1 (CT11-C2_At5g01990 )	Borovsky et al., 2011 (TAG)
C. annuum Maor x C. annuum perennial	F3	180	3 years (1996-1997-1998)	1	manual (ruler)	72 RFLP, 5 RAPD, 352 AFLP	Fruit diameter (fd2.1, fd3.1,fd8.1,fd10.1); Fruit lenght (fl2.1, fl3.1, fl3.2, fl6.1); Fruit shape fs3.1, fs8.1, fs10.1	Ben Chaim et al., 2001 (TAG)
C. annuum 'LS2341' X C. annuum 'California wonder'	Double Haploids	94	2 (2007-2009)	1	manual (ruler)	151 SSR, 90 AFLP, 10 CAPS/dCAPS and 2 STS	Fruit lenght (ch2 and ch3), Fruit diameter (ch1, ch3, ch 8, ch 10), Fruit shape (ch3, ch 8)	Mimura et al 2012 (Breeding Science)
Capsicum annuum ‘Yolo wonder’ X C. annuum ‘CM334’	RIL	126	1 (2010)	1	manual (ruler)	HRM genotyping using SNPs from trascriptome	Fruit lenght (ch4), Fruit width (ch 10)	Lu et al 2012 (Mol and Cells)
C. frutescens '2814-6' X C. annuum 'NuMexRNAKY'	RIL	105	1 (2010)	2	Fruit Scans (Tomato analyzer)	Pepper 30K unigene chip	several QTLs	Yarnes et al., 2013 (Genome)
C. annuum ‘Perennial’ X C. annuum ‘Dempsey’	F7-F10 RIL	120	3 years (2011/12/14) in greenhouse	2	manual (ruler)	RILs sequenced 1X, Parent 18X. 1,431,214 SNPs	Fruit shape [ch3 (47.9–51.8; 54.1–59.0); ch 8 (52.7–62.6); ch 11 (23.4–32.2 )]. Fruit lenght [ch3 (5 qtls from 40.6 to 106.0); ch 8 (51.9–63.8 )]. Fruit diameter [ch1 (108.8–121.3 ), ch2 (0.0–10.1 ); ch 3 (37.7-41-4; 47.2–59.1); ch 11 (21.5–24.6)]	Han et al., 2016 (DNA Res)
C annuum germplasm	germplasm accessions	40	1	1	Fruit Scans (Tomato analyzer)	Pepper 30K unigene chip: 6426 SNP	Ch1, Ch3, Ch7, Ch9	Hill et al., 2017 (Plant genome)
C. annuum 'Maor' x C. annuum 'CM334'	RIL	120	1 (2013)	1	Fruit Scans (Tomato analyzer)	RADseq: 1704 SNP	several QTLs	Chunthawodtiporn et al., 2018 (Plant genome)
C. annuum x C. galapagoense	F2	210	1 (2015)	1	visual classes (small, medium ecc)	28 SSR	Fruit lenght (ch2)	Arijun et al., 2018 (Breeding Science)

### Sheet: Supplementary Table 2
Supplementary Table 2. Geographical origin of the pepper species considered in the study.
Species	Country of origin	n° of accessions	tot per species
C. annuum	Brazil	1
C. annuum	Bulgaria	1
C. annuum	Canary Island	3
C. annuum	France	1
C. annuum	Hungary	12
C. annuum	India	1
C. annuum	Italy	127
C. annuum	Japan	1
C. annuum	kosovo	2
C. annuum	Madagascar	2
C. annuum	Mauritius	1
C. annuum	Mexico	11
C. annuum	na	14
C. annuum	Nepal	1
C. annuum	Pakistan	1
C. annuum	Romania	3
C. annuum	Serbia	1
C. annuum	South Corea	2
C. annuum	Spain	3
C. annuum	Turkey	11
C. annuum	Ukraine	2
C. annuum	United States	12
C. annuum	Vietnam	4
C. annuum	Yemen	3	220
C. annuum var glabriusculum	na	5	5
C baccatum var pendulum	Bolivia	2
C baccatum var pendulum	Brazil	4
C baccatum var pendulum	Chile	1
C baccatum var pendulum	Colombia	1
C baccatum var pendulum	Cuba	1
C baccatum var pendulum	Ethiopia	1
C baccatum var pendulum	Mexico	1
C baccatum var pendulum	na	8
C baccatum var pendulum	Paraguay	1
C baccatum var pendulum	Perù	17
C baccatum var pendulum	Sweden	1
C baccatum var pendulum	United States	1	39
C. baccatum var baccatum	Bolivia	1
C. baccatum var baccatum	na	1	2
C. chacoense	Argentina	2
C. chacoense	Bolivia	8
C. chacoense	Mexico	1
C. chacoense	na	1
C. chacoense	Netherlands	1	13
C. chinense	Bagladesh	1
C. chinense	Bali	1
C. chinense	Barbados	1
C. chinense	Bolivia	2
C. chinense	Brazil	8
C. chinense	Burkina Faso	1
C. chinense	Caribbean	5
C. chinense	centralafricanrepublic	1
C. chinense	Chile	1
C. chinense	Costarica	2
C. chinense	Guatemala	1
C. chinense	India	5
C. chinense	Italy	1
C. chinense	Jamaica	2
C. chinense	Maldives	2
C. chinense	Mexico	3
C. chinense	na	11
C. chinense	Perù	7
C. chinense	Trinidad	3
C. chinense	United States	2
C. chinense	vanatu	1
C. chinense	Yemen	1	62
C. eximium	India	1	1
C. frutescens	Bahamas	1
C. frutescens	Brazil	2
C. frutescens	Equador	1
C. frutescens	Ghana	1
C. frutescens	Hungary	1
C. frutescens	Kenia	1
C. frutescens	na	3
C. frutescens	Perù	1
C. frutescens	Philippines	1
C. frutescens	Portugal	1
C. frutescens	United States	1	14
C. galapagoense	Equador	1	1
C. praetermissum	Brazil	2
C. praetermissum	na	1	3
C.pubescens	Bolivia	2
C.pubescens	Costarica	1
C.pubescens	Cuba	1
C.pubescens	Equador	1
C.pubescens	Guatemala	2
C.pubescens	na	4
C.pubescens	Perù	2	13
		Total accessions	373
na: not available

### Sheet: Supplementary Table 3
	Supplementary Table 3. Description of the phenotypes
Category	Class	Traits	Description	Reference to Figure 4 in the main paper
Fruit Size	Size	Perimeter	Perimeter length (cm)	1
		Area	Fruit area (cm2)	2
		WidthMidHeight	Width measured at ½ of the fruit’s height (cm)	3
		MaximumWidth	Maximum horizontal distance of the fruit (cm)	4
		HeightMidWidth	Height measured at ½ of the fruit’s width (cm)	5
		MaximumHeight	Maximum vertical distance of the fruit (cm)	6
		CurvedHeight	Height measured along a curved line through the fruit (cm)	7
Fruit shape	Shape index	FruitShapeIndexExternalI	Ratio of the maximum height to maximum width (a/b)	8
		FruitShapeIndexExternalII	Ratio of height mid-width to width mid-height (a/b)	9
		CurvedFruitShapeIndex	Ratio of curved height to the width of the fruit at mid-curved-height (a/b)	10
	Blockiness	ProximalFruitBlockiness	Ratio of the width at the upper blockiness position to width mid-height (a/b)	11
		DistalFruitBlockiness	Ratio of the width at the lower blockiness position to width mid-height (b/c)	12
		FruitShapeTriangle	Ratio of the width at the upper blockiness position to the width at the lower blockiness position (a/c)	13
	Homogeneity	Ellipsoid	Fitting precision of the actual shape of the fruit to an ellipse; smaller values indicate ellipsoidal fruits	14
		Circular	Fitting precision of the actual shape of the fruit to a circle; smaller values indicate circular fruits	15
		Rectangular	Ratio of the rectangle bounding the fruit to the rectangle bounded by the fruit	16
	Proximal fruit-end shape	ShoulderHeight	Ratio of the average height of the shoulder points above the proximal end point to max height [(a+b)/2]/c	17
		ProximalAngleMicro	Angle between best-fit lines drawn through the fruit perimeter on either side of the proximal end point. The points comprising 1% of the perimeter on either side of that center point are used in the regression.	18
		ProximalAngleMacro	Angle between best-fit lines drawn through the fruit perimeter on either side of the proximal end point. The points comprising 5% of the perimeter on either side of that center point are used in the regression.	19
		ProximalIndentationArea	Area of the proximal indentation at fruit shoulder/total area of the fruit, multiplied by 10	20
	Distal fruit-end shape	DistalAngleMicro	Angle between best-fit lines drawn through the fruit perimeter on either side of the distal end point. The points comprising 1% of the perimeter on either side of that center point are used in the regression.	21
		DistalAngleMacro	Angle between best-fit lines drawn through the fruit perimeter on either side of the distal end point. The points comprising 5% of the perimeter on either side of that center point are used in the regression.	22
		DistalIndentationArea	Area of the distal indentation of the fruit/total area of the fruit, multiplied by 10	23
		DistalEndProtrusion	Area of the distal protrusion of the fruit/total area of the fruit, multiplied by 10	24
	Asymmetry	Obovoid	Area of the fruit above and below mid-height (a2/b2). Higher values indicate a greater area of the fruit below mid-height (a/b>1)	25
		Ovoid	Area of the fruit above and below mid-height (b2/a2). Higher values indicate a greater area of the fruit above mid-height (b/a>1)	26
		VAsymmetry	Average distance between a vertical line through the fruit at mid-width and the midpoint of the fruit’s width at each height	27
		HAsymmetryOb	If the area of the fruit is greater below mid-height than above it: average distance between a horizontal line through the fruit at mid-height and the midpoint of the fruit’s height at each width	28
		HAsymmetryOv	If the area of the fruit is greater above mid-height than above it: average distance between a horizontal line through the fruit at mid-height and the midpoint of the fruit’s height at each width	29
		WidthWidestPos	Ratio of the height at which the MaximumWidth occurs to the MaximumHeight	30
	Internal eccentricity	Eccentricity	Ratio of the height of the internal ellipse to the MaximumHeight (a/b)	31
		ProximalEccentricity	ratio of the height of the internal ellipse to the distance between the bottom of the ellipse and the top of the fruit	32
		DistalEccentricity	ratio of the height of the internal ellipse to the distance between the top of the ellipse and the bottom of the fruit	33
		FruitShapeIndexInternal	Ratio of the internal ellipse’s height to its width (a/b)	34
		EccentricityAreaIndex	Ratio of the area of the fruit outside the ellipse to the total area of the fruit	35
	Latitudinal section	LobednessDegree	Standard deviation of distances from the center of weight to the perimeter, multiplied by 100	36
		PericarpArea	Ratio of the area within the pericarp boundary to the area of the fruit.	37
		PericarpThickness	Ratio of the average length of pericarp along horizontal and vertical lines and average of the MaximumHeight and MaximumWidth	38

### Sheet: Supplementary Table 4
Supplementary Table 4. Spearman correlations between pairs of phenotypes. p-values in the upper-right corner, rho values in the bottom-left corner.
	Perimeter	Area	WidthMidHeight	MaximumWidth	HeightMidWidth	Ovoid	Ellipsoid	Circular	ProximalFruitBlockiness	FruitShapeIndexExternalI	LobednessDegree	DistalAngleMacro	DistalFruitBlockiness	MaximumHeight	CurvedHeight	FruitShapeIndexExternalII	CurvedFruitShapeIndex	FruitShapeTriangle	Rectangular	ShoulderHeight	ProximalAngleMicro	ProximalAngleMacro	ProximalIndentationArea	DistalAngleMicro	DistalIndentationArea	DistalEndProtrusion	Obovoid	VAsymmetry	HAsymmetryOb	HAsymmetryOv	WidthWidestPos	Eccentricity	ProximalEccentricity	DistalEccentricity	FruitShapeIndexInternal	EccentricityAreaIndex	PericarpArea	PericarpThickness
Perimeter		1.33e-12	0.08	1.16e-05	4.94e-13	0.03	0	0.042	0.01	0.108	0.057	0.259	0	5.87e-13	3.73e-17	0.088	0.063	0.281	0.241	4.64e-05	0.992	0.583	0.304	0.654	0.552	0.093	0.687	1.12e-11	0.413	0	0.04	4.72e-05	0.646	5.72e-07	0.089	0.192	4.46e-06	0.001
Area	0.926		5.37e-07	6.22e-16	7.12e-05	0.642	0.593	0.353	0.832	0.198	0.303	0.221	0.084	0	1.09e-05	0.226	0.276	0.23	0.072	0.018	0.004	0.015	4.14e-05	0.083	0.188	0.18	0.979	0.002	0.335	0.436	0.879	0.328	0.014	0.066	0.221	0.094	1.57e-17	0.929
WidthMidHeight	0.56	0.8		2.74e-15	0.448	2.61e-07	3.02e-05	1.26e-09	4.83e-07	6.99e-11	5.65e-10	1.86e-08	0.382	0.271	0.668	1.26e-10	3.32e-10	1.5e-07	3.53e-13	0.862	3.2e-10	3.42e-15	2.58e-18	7.61e-09	0.004	2.07e-10	0.124	0.129	0.08	6.56e-05	2.05e-05	0.002	4.94e-12	0.013	1.1e-10	1.63e-12	2.51e-14	2.51e-06
MaximumWidth	0.831	0.934	0.891		0.142	0.004	0.134	0.001	0.01	0	0.001	0	0.28	0.209	0.047	0	0.001	0	3.5e-05	0.03	5.79e-05	3.18e-06	2.63e-09	1.66e-05	0.002	0.001	0.109	0.322	0.02	0.129	0.01	0.555	2.72e-05	0.994	0	7.34e-05	3.41e-34	0.049
HeightMidWidth	0.874	0.786	0.333	0.578		1.91e-07	1.72e-09	2.04e-06	1.86e-08	9.97e-06	3.01e-06	3.05e-05	0.001	5.12e-34	1.74e-28	7.08e-06	4.25e-06	0	0	0.013	0.167	0.003	0.265	0.001	0.051	9.16e-05	0.019	1.62e-18	0.245	2.64e-12	3.25e-07	5.24e-07	0.019	7.08e-12	7.76e-06	0	0.087	2.51e-08
Ovoid	0.265	0.068	-0.386	-0.148	0.51		5.38e-14	1.95e-20	2.01e-33	1.51e-21	2.16e-21	4.51e-21	0.097	7.02e-08	5.82e-06	4.09e-21	1.17e-20	2.23e-19	1.28e-17	0.541	8.04e-05	5.9e-12	6.07e-06	1.52e-16	1.86e-05	2.52e-13	9.72e-05	1.57e-07	0.001	3.06e-20	6.32e-25	4.42e-07	1.36e-07	1.7e-07	6.8e-21	5.44e-18	0.01	5.78e-15
Ellipsoid	0.576	0.294	-0.227	0.151	0.578	0.65		5.38e-20	6.11e-18	4.19e-16	1.69e-18	5.46e-09	6.17e-05	9.05e-12	9.93e-10	4.92e-17	1.95e-18	3.42e-08	5.02e-15	0.001	2.58e-07	1.54e-11	4.32e-06	9.55e-07	0.114	8.9e-18	0.162	2.36e-15	0.579	2.05e-23	3.53e-09	1.42e-18	5.08e-10	3.09e-16	4.4e-17	4.07e-16	0.186	6.81e-40
Circular	0.284	-0.01	-0.561	-0.239	0.489	0.753	0.807		5.83e-25	6.21e-38	1.25e-52	1.91e-15	0.005	1.96e-07	1.05e-05	8.39e-42	2.82e-50	3.32e-12	1.52e-30	0.091	2.13e-08	1.4e-19	1.2e-09	4.91e-12	0.003	1.2e-23	0.026	2.19e-08	0.1	1e-20	1.51e-12	1.87e-10	7.37e-13	3.31e-10	3.66e-42	1.64e-31	0.003	5.91e-24
ProximalFruitBlockiness	0.38	0.158	-0.357	-0.057	0.593	0.935	0.767	0.828		4.26e-24	2.36e-25	4.39e-18	0.015	2.95e-09	4.56e-07	1.78e-24	1.08e-24	6.17e-15	3.82e-19	0.237	1.87e-05	7.23e-13	2.68e-06	1.13e-13	0	2.47e-15	0.001	2.51e-09	0.015	6.31e-26	2.78e-19	8.79e-09	1.47e-08	1.34e-09	3.09e-24	2.48e-20	0.021	2.94e-19
FruitShapeIndexExternalI	0.176	-0.095	-0.62	-0.35	0.476	0.773	0.698	0.954	0.806		5.57e-45	6.71e-18	0.017	1.78e-06	7.24e-05	1.02e-53	9.2e-44	1.63e-13	7.65e-34	0.239	4.95e-08	5.06e-21	2.34e-10	2.86e-14	0.001	3.45e-21	0.011	5.52e-07	0.041	3.16e-18	1.59e-13	1.66e-08	1.39e-12	1.01e-08	1.72e-52	3.24e-31	0.001	6.79e-19
LobednessDegree	0.254	-0.031	-0.577	-0.277	0.499	0.77	0.773	0.989	0.825	0.981		1.57e-16	0.009	3.67e-07	1.89e-05	8.63e-49	3.43e-54	6.42e-13	7.57e-32	0.136	3.58e-08	5.99e-20	8.84e-10	5.92e-13	0.002	1.12e-22	0.017	6.63e-08	0.067	3.84e-20	3.78e-13	1.07e-09	1.14e-12	1.25e-09	7.51e-49	1.8e-31	0.002	6.74e-22
DistalAngleMacro	0.018	0.099	0.42	0.367	-0.297	-0.623	-0.346	-0.64	-0.596	-0.679	-0.663		0.363	2.98e-05	0.001	6.59e-17	5.98e-16	7.53e-17	5.59e-15	0.561	0.001	2.76e-11	3.01e-06	2.3e-28	2.17e-08	1.21e-10	9.46e-06	0	9.26e-05	9.99e-13	1.38e-20	0	5.86e-07	4.92e-05	9.54e-17	1.96e-14	0.001	5.36e-10
DistalFruitBlockiness	0.38	0.255	0.047	0.277	0.336	0.064	0.406	0.276	0.287	0.193	0.23	0.063		0	8.13e-05	0.01	0.006	0.917	0.02	4.36e-07	0.002	0.018	0.044	0.913	0.031	0.003	0.005	2.7e-06	0	0.002	0.412	4.67e-06	0.004	2.34e-08	0.01	0.008	0.388	0
MaximumHeight	0.912	0.776	0.281	0.589	0.971	0.52	0.674	0.553	0.628	0.5	0.544	-0.242	0.381		6.82e-34	1.07e-06	5.04e-07	0	2.72e-05	0.002	0.049	0.001	0.125	0.001	0.127	7.87e-06	0.06	4.2e-25	0.471	5.27e-14	5.22e-07	3.25e-09	0.004	1.71e-14	1.15e-06	1.68e-05	0.141	3.13e-10
CurvedHeight	0.955	0.826	0.356	0.664	0.95	0.452	0.677	0.489	0.568	0.414	0.471	-0.168	0.4	0.989		4.65e-05	2.39e-05	0.002	0.001	0	0.118	0.007	0.344	0.009	0.354	0	0.145	5.89e-24	0.794	8.55e-11	2.45e-05	1.16e-08	0.02	4.59e-13	4.88e-05	0	0.029	2.51e-08
FruitShapeIndexExternalII	0.21	-0.073	-0.613	-0.308	0.491	0.791	0.737	0.96	0.85	0.986	0.976	-0.645	0.266	0.529	0.447		1.26e-52	6.76e-13	4.92e-34	0.185	2.93e-08	4.98e-21	2.38e-10	2.01e-13	0.001	6.05e-22	0.016	2.5e-07	0.059	8.43e-19	3.98e-13	6.2e-09	7.3e-13	3.25e-09	2.29e-81	1.28e-32	0.001	4.55e-20
CurvedFruitShapeIndex	0.246	-0.047	-0.603	-0.275	0.486	0.777	0.776	0.969	0.851	0.97	0.973	-0.62	0.287	0.55	0.477	0.989		1.82e-12	2.79e-33	0.127	2.07e-08	1.35e-20	4.28e-10	1.42e-12	0.002	4.55e-23	0.023	7.94e-08	0.083	1.13e-19	1.02e-12	1.08e-09	5.66e-13	1.02e-09	8.33e-54	3.64e-33	0.001	6.36e-22
FruitShapeTriangle	0.041	-0.076	-0.345	-0.242	0.226	0.721	0.365	0.469	0.591	0.51	0.502	-0.434	-0.458	0.227	0.172	0.495	0.481		1.02e-12	0.708	0.001	1.79e-09	2.87e-05	1.28e-17	7.78e-07	1.67e-09	2.45e-06	0	2.46e-05	5.12e-11	1.26e-18	0	7.48e-06	0.001	8.16e-13	4.73e-12	0.002	7.84e-09
Rectangular	-0.047	0.243	0.717	0.415	-0.264	-0.7	-0.659	-0.871	-0.719	-0.878	-0.872	0.57	-0.103	-0.34	-0.266	-0.901	-0.91	-0.527		0.185	1e-09	3.09e-25	1.67e-12	1.24e-12	0.002	2.68e-24	0.034	4.36e-06	0.086	5.65e-15	3.95e-11	1.01e-08	9.02e-15	7.82e-08	1.52e-34	6.6e-37	9.48e-05	6.78e-18
ShoulderHeight	0.455	0.278	0.103	0.35	0.234	-0.025	0.491	0.183	0.054	0.077	0.146	0.311	0.307	0.344	0.399	0.112	0.157	-0.137	-0.136		0.004	0.171	0.324	0.21	2.71e-05	0.018	0.001	2.47e-05	7.95e-06	0.034	0.721	1.49e-07	0.031	3.35e-05	0.179	0.154	0.039	0.002
ProximalAngleMicro	0.098	0.317	0.457	0.292	0.111	-0.168	-0.354	-0.389	-0.183	-0.351	-0.375	0.034	-0.145	0.033	0.043	-0.366	-0.371	-0.073	0.412	-0.307		9.51e-12	1.54e-14	0.002	0.855	1.26e-11	0.474	0.004	0.418	4.84e-05	0.008	3.94e-07	9.3e-15	5.74e-05	2.41e-08	1.3e-09	4.62e-05	4.54e-08
ProximalAngleMacro	0.096	0.294	0.588	0.421	-0.118	-0.422	-0.424	-0.66	-0.444	-0.695	-0.672	0.396	-0.091	-0.161	-0.092	-0.694	-0.689	-0.322	0.7	-0.128	0.405		2.7e-17	3.19e-10	0.01	1.17e-20	0.148	0	0.219	9.87e-11	7.46e-08	1.83e-07	1.33e-17	6.67e-07	3.27e-21	1.45e-22	7.22e-06	1.39e-13
ProximalIndentationArea	0.299	0.478	0.635	0.522	0.125	-0.177	-0.245	-0.464	-0.184	-0.524	-0.481	0.205	-0.08	0.099	0.149	-0.517	-0.49	-0.14	0.578	-0.033	0.507	0.634		3.53e-06	0.075	2.12e-11	0.749	0.037	0.667	4.21e-05	0.001	0	2.18e-17	0.001	1.98e-10	1.17e-11	1.7e-09	3.74e-07
DistalAngleMicro	0.139	0.182	0.428	0.422	-0.169	-0.565	-0.203	-0.512	-0.503	-0.586	-0.545	0.783	0.253	-0.12	-0.043	-0.55	-0.519	-0.504	0.515	0.367	0.017	0.409	0.252		2.93e-10	1.06e-08	1.31e-06	0.003	6.8e-06	1.33e-09	1.04e-17	0.003	3.24e-06	0.001	2.59e-13	7.63e-12	0	1.43e-07
DistalIndentationArea	0.225	0.155	0.2	0.318	-0.077	-0.308	0.136	-0.136	-0.215	-0.251	-0.18	0.566	0.334	0.016	0.089	-0.222	-0.183	-0.286	0.213	0.539	-0.157	0.102	0.055	0.601		0.053	5.35e-13	0.494	1.23e-13	0.004	6.3e-08	0.792	0.189	0.465	0.001	0.004	0.007	0.076
DistalEndProtrusion	0.18	-0.079	-0.49	-0.211	0.273	0.497	0.64	0.708	0.547	0.674	0.697	-0.402	0.159	0.35	0.316	0.691	0.708	0.355	-0.705	0.304	-0.439	-0.556	-0.398	-0.294	0.12		0.194	2.7e-07	0.4	2.72e-14	2.33e-08	4.46e-12	1.07e-16	3.12e-09	3.45e-22	5.62e-23	0.001	6.1e-21
Obovoid	0.07	0.01	0.064	0.173	-0.092	-0.384	0.041	-0.104	-0.219	-0.163	-0.137	0.42	0.463	-0.022	0.01	-0.113	-0.091	-0.376	0.061	0.325	-0.199	-0.052	-0.144	0.442	0.58	0.097		0.321	1.66e-24	0.009	1.17e-07	0.925	0.664	0.7	0.017	0.041	0.244	0.149
VAsymmetry	0.872	0.677	0.19	0.556	0.809	0.488	0.824	0.602	0.622	0.469	0.557	-0.174	0.485	0.887	0.907	0.517	0.56	0.179	-0.413	0.495	-0.088	-0.193	0.046	-0.006	0.17	0.423	0.096		0.892	2.98e-14	6.78e-06	3.43e-14	0	1.02e-18	2.55e-07	1.75e-06	0.249	4.88e-13
HAsymmetryOb	0.214	0.142	0.124	0.279	0.027	-0.343	0.178	-0.028	-0.158	-0.106	-0.067	0.397	0.509	0.101	0.146	-0.063	-0.034	-0.377	0.047	0.442	-0.158	0.013	-0.09	0.432	0.581	0.078	0.883	0.232		0.085	9.29e-06	0.32	0.821	0.584	0.063	0.108	0.054	0.502
HAsymmetryOv	0.628	0.392	-0.183	0.164	0.796	0.807	0.816	0.848	0.871	0.817	0.846	-0.499	0.297	0.851	0.8	0.844	0.862	0.483	-0.726	0.27	-0.188	-0.464	-0.178	-0.384	-0.146	0.568	-0.139	0.806	-0.046		4.14e-14	1.75e-11	1.2e-07	8.54e-14	1.06e-18	2.02e-15	0.201	5.44e-23
WidthWidestPos	-0.172	-0.084	0.247	0.142	-0.43	-0.884	-0.442	-0.557	-0.807	-0.595	-0.579	0.652	0.031	-0.398	-0.335	-0.594	-0.576	-0.612	0.479	0.193	-0.022	0.259	0.027	0.615	0.428	-0.297	0.579	-0.317	0.521	-0.631		0	7.65e-05	2.56e-05	5.45e-13	2.45e-11	0.029	1.57e-09
Eccentricity	-0.479	-0.233	0.145	-0.175	-0.322	-0.332	-0.756	-0.563	-0.391	-0.423	-0.52	0.108	-0.254	-0.455	-0.49	-0.425	-0.492	-0.225	0.476	-0.613	0.321	0.306	0.12	0	-0.404	-0.534	-0.192	-0.679	-0.305	-0.547	0.133		7.65e-08	4.38e-13	5.44e-09	2.85e-09	0.641	3.98e-17
ProximalEccentricity	0.004	-0.182	-0.429	-0.248	0.072	0.245	0.458	0.492	0.327	0.474	0.491	-0.199	0.184	0.126	0.099	0.501	0.496	0.119	-0.494	0.213	-0.405	-0.477	-0.564	-0.188	0.128	0.521	0.117	0.21	0.109	0.291	-0.072	-0.287		4.67e-06	5.39e-13	2.94e-14	3.76e-05	2.36e-11
DistalEccentricity	0.573	0.394	0.023	0.316	0.636	0.325	0.63	0.515	0.446	0.473	0.496	-0.102	0.542	0.66	0.649	0.511	0.508	0.023	-0.367	0.404	-0.198	-0.332	-0.213	-0.016	0.086	0.37	0.186	0.706	0.256	0.607	-0.17	-0.387	0.203		3.29e-09	3.47e-08	0.968	1.2e-14
FruitShapeIndexInternal	0.209	-0.076	-0.617	-0.309	0.484	0.787	0.739	0.962	0.849	0.984	0.975	-0.641	0.268	0.527	0.445	0.999	0.992	0.491	-0.905	0.119	-0.37	-0.696	-0.519	-0.545	-0.217	0.695	-0.108	0.516	-0.058	0.844	-0.588	-0.429	0.507	0.504		4.66e-33	0.001	3.69e-20
EccentricityAreaIndex	0.09	-0.201	-0.66	-0.36	0.256	0.736	0.743	0.892	0.82	0.843	0.873	-0.526	0.288	0.34	0.285	0.873	0.89	0.473	-0.847	0.111	-0.38	-0.631	-0.481	-0.433	-0.091	0.613	-0.042	0.469	-0.022	0.709	-0.533	-0.513	0.467	0.381	0.877		0	3.44e-19
PericarpArea	0.758	0.868	0.831	0.895	0.539	-0.123	0.152	-0.207	-0.061	-0.305	-0.236	0.232	0.181	0.537	0.603	-0.287	-0.255	-0.196	0.405	0.344	0.282	0.393	0.549	0.315	0.22	-0.149	0.085	0.509	0.209	0.157	0.079	-0.214	-0.245	0.235	-0.287	-0.388		0.074
PericarpThickness	-0.488	-0.195	0.339	-0.038	-0.529	-0.647	-0.934	-0.866	-0.757	-0.764	-0.832	0.418	-0.399	-0.631	-0.616	-0.795	-0.836	-0.369	0.759	-0.438	0.369	0.505	0.303	0.276	-0.098	-0.685	-0.039	-0.783	-0.154	-0.826	0.442	0.785	-0.475	-0.592	-0.798	-0.796	-0.063

### Sheet: Supplementary Table 5
Supplementary Table 5. Reported GWAS hits in PC-based selection scans. Marker 10:51243481 not included as it is not diallelic.
Marker	PC	P-value	Statistic ranking
127351 days, 14:47:00	2	0.0145	Top 2.2%
23287 days, 18:50:00	2	0.129	Top 13.9%
23287 days, 19:11:00	2	0.139	Top 14.7%
23287 days, 23:34:00	2	0.504	Top 41.2%
23304 days, 13:20:00	2	0.662	Top 62.9%
35586 days, 4:01:00	1	0.116	Top 12.1%
